# Ensembles of *in silico* structures enable T cell peptide-MHC binding prediction

**DOI:** 10.64898/2026.07.14.738340

**Authors:** O Lyudovyk, JA Levine, M Pathil, S Martis, A Streltsov, Z Sethna, Y Elhanati, VP Balachandran, Q Morris, BD Greenbaum

## Abstract

Adaptive immunity relies on T-cell receptor (TCR) recognition of peptides presented by the major histocompatibility complex (pMHC). Accurate prediction of TCR:pMHC binding pairs from sequence data remains a longstanding challenge in computational immunology, limiting the development of precision immunotherapies like cancer vaccines and adoptive cell therapies. Here, we present enFoldX (**en**semble of **Fold**ed comple**X**es), a structure-based approach leveraging biophysical characterization of AlphaFold3-generated ensembles to classify TCR:pMHC sequence pairs as cognate versus non-cognate. Unlike previous methods reliant on only sequence data or a single, static predicted structure, enFoldX extracts features from an entire generated ensemble with a custom focus on the biophysical binding interface. Our model distinguishes T cell reactivity between peptides differing by a single amino acid substitution, the resolution required for cancer neoantigens, and generalizes to unseen peptides, MHCs, and TCRs, a major objective for artificial intelligence (AI) in immunology. Our performance on these crucial tasks demonstrates that diverse, structural sampling of biophysical interactions over an ensemble is fundamental for accurate AI-driven binding predictions and offers lessons for efficient future data generation to improve models. Our findings therefore offer a scalable framework to accelerate therapeutic binder design, and we provide access to a publicly available code repository.
