## Extended Data Table for "Ensembles of *in silico* structures enable T cell peptide-MHC binding prediction"

### Sheet: enFoldX VDJdb CV
Model	Training data	10 fold CV	median AUROC	macro AUROC	macro AUROC@0.1 FPR	AUROC	AUPRC
enFoldX	VDJdb 02/2025 Decoy	TCR-wise	0.818452	0.820519	0.674356	0.821192	0.784561
enFoldX	VDJdb 02/2025 Permuted	TCR-wise	0.718244	0.716699	0.608048	0.716485	0.701562
enFoldX	VDJdb 02/2025 Decoy	Epitope-wise	0.731707	0.731924	0.586004	0.722995	0.648099
enFoldX	VDJdb 02/2025 Permuted	Epitope-wise	0.63257	0.609442	0.553917	0.580286	0.56855
enFoldX-Mouse	VDJdb Mouse 02/2025 Decoy	TCR-wise	0.975286	0.975897	0.889051	0.975734	0.968565
enFoldX-Mouse	VDJdb Mouse 02/2025 Permuted	TCR-wise	0.847107	0.853353	0.666504	0.853235	0.832222
enFoldX-Mouse	VDJdb Mouse 02/2025 Decoy	Epitope-wise	0.992103	0.952649	0.866403	0.915236	0.906198
enFoldX-Mouse	VDJdb Mouse 02/2025 Permuted	Epitope-wise	0.632566	0.67562	0.722782	0.440521	0.473299

### Sheet: enFoldX validation sets
Model	Training data	Test data	AUROC	AUROC@0.1 FPR	AUPRC
enFoldX	VDJdb 02/2025 + 09/2025 Decoy+Permuted	TCRvdb	0.762089	0.606836	0.821912
enFoldX	VDJdb 02/2025 + 09/2025 Decoy+Permuted	1E6 TCR	0.924792	0.818385	0.933279
enFoldX	VDJdb 02/2025 + 09/2025 Decoy+Permuted	IMMREP25 Test	0.645811	0.575297	0.225228
enFoldX	VDJdb 02/2025 Decoy	VDJdb 09/2025 Decoy: New epitopes	0.772487	0.594316	0.449441
enFoldX	VDJdb 02/2025 Decoy	VDJdb 09/2025 Decoy: New TCRs	0.861857	0.707679	0.855563

### Sheet: Mutational scan
Model	median AUROC	macro AUROC	macro AUROC@0.1 FPR	AUROC	AUPRC
enFoldX	0.71467	0.701504	0.564329	0.640636	0.401171
Highest AF3-ranked structure	0.641482	0.663533	0.556295	0.622322	0.407865
TULIP with HLA	0.583417	0.611117	0.543428	0.57483	0.385484
BERTie	0.579988	0.556414	0.508565	0.596588	0.379768
TULIP	0.555803	0.593568	0.530735	0.575471	0.385337
NetTCR 2.2	0.513534	0.506359	0.50161	0.611849	0.38176
TCRen	0.505095	0.507039	0.497535	0.502826	0.306291
ERGO AE	0.499965	0.455474	0.49864	0.484937	0.307864

### Sheet: Mutational scan by dataset
Model	Dataset	AUROC	AUROC@0.1 FPR	AUPRC
enFoldX	Cross-Reactivity	0.710879	0.587633	0.517132
Highest AF3-ranked structure	Cross-Reactivity	0.628295	0.541051	0.418332
TULIP (no HLA)	Cross-Reactivity	0.559378	0.53361	0.368726
BERTie	Cross-Reactivity	0.589402	0.496768	0.328128
TULIP	Cross-Reactivity	0.557191	0.53361	0.368262
NetTCR 2.2	Cross-Reactivity	0.570834	0.530982	0.376311
TCRen	Cross-Reactivity	0.449691	0.481298	0.275336
ERGO AE	Cross-Reactivity	0.539769	0.504538	0.307912
enFoldX	MAGE	0.752925	0.615467	0.388617
Highest AF3-ranked structure	MAGE	0.758912	0.635947	0.461759
TULIP (no HLA)	MAGE	0.541224	0.488579	0.164398
BERTie	MAGE	0.656054	0.593412	0.365983
TULIP	MAGE	0.68381	0.590118	0.344948
NetTCR 2.2	MAGE	0.614694	0.484282	0.18539
TCRen	MAGE	0.482721	0.521088	0.217948
ERGO AE	MAGE	0.27619	0.473684	0.0987031
enFoldX	Minigene	0.71846	0.558963	0.458375
Highest AF3-ranked structure	Minigene	0.746588	0.618271	0.541981
TULIP (no HLA)	Minigene	0.532896	0.521435	0.318986
BERTie	Minigene	0.624891	0.508081	0.337281
TULIP	Minigene	0.532896	0.521435	0.318986
NetTCR 2.2	Minigene	0.489939	0.499701	0.264902
TCRen	Minigene	0.586067	0.521872	0.33461
ERGO AE	Minigene	0.545538	0.500023	0.296333
enFoldX	NY-ESO	0.645029	0.546168	0.197142
Highest AF3-ranked structure	NY-ESO	0.628801	0.521814	0.171803
TULIP (no HLA)	NY-ESO	0.715022	0.563404	0.291129
BERTie	NY-ESO	0.456177	0.500885	0.109134
TULIP	NY-ESO	0.715022	0.563404	0.291129
NetTCR 2.2	NY-ESO	0.442654	0.484611	0.104353
TCRen	NY-ESO	0.400955	0.500069	0.129665
ERGO AE	NY-ESO	0.460161	0.509503	0.117067
enFoldX	PTEAM	0.590008	0.494387	0.300769
Highest AF3-ranked structure	PTEAM	0.583749	0.532596	0.338283
TULIP (no HLA)	PTEAM	0.609644	0.547488	0.382687
BERTie	PTEAM	0.487066	0.51538	0.269514
TULIP	PTEAM	0.609644	0.547488	0.382687
NetTCR 2.2	PTEAM	0.604386	0.542232	0.359242
TCRen	PTEAM	0.502141	0.494342	0.25205
ERGO AE	PTEAM	0.587898	0.528502	0.332535
enFoldX	SARS-CoV-2	0.668045	0.531512	0.537231
Highest AF3-ranked structure	SARS-CoV-2	0.654164	0.53786	0.530191
TULIP (no HLA)	SARS-CoV-2	0.525305	0.50197	0.429828
BERTie	SARS-CoV-2	0.570574	0.491946	0.423658
TULIP	SARS-CoV-2	0.525305	0.50197	0.429828
NetTCR 2.2	SARS-CoV-2	0.53713	0.504018	0.413239
TCRen	SARS-CoV-2	0.549361	0.497904	0.422763
ERGO AE	SARS-CoV-2	0.548738	0.509965	0.440806
enFoldX	T1D	0.785528	0.583226	0.479558
Highest AF3-ranked structure	T1D	0.681301	0.534446	0.360695
TULIP (no HLA)	T1D	0.712846	0.607189	0.462625
BERTie	T1D	0.638537	0.48481	0.268625
TULIP	T1D	0.712846	0.607189	0.462625
NetTCR 2.2	T1D	0.422276	0.493368	0.197676
TCRen	T1D	0.508049	0.473684	0.234393
ERGO AE	T1D	0.330569	0.485665	0.166307
enFoldX	TIL1383I	0.741161	0.597273	0.574015
Highest AF3-ranked structure	TIL1383I	0.626451	0.528376	0.419074
TULIP (no HLA)	TIL1383I	0.552227	0.482208	0.319654
BERTie	TIL1383I	0.42861	0.477236	0.248892
TULIP	TIL1383I	0.552227	0.482208	0.319654
NetTCR 2.2	TIL1383I	0.368961	0.473684	0.230479
TCRen	TIL1383I	0.577328	0.490021	0.3318
ERGO AE	TIL1383I	0.354926	0.477236	0.232785

### Sheet: IMMREP25 benchmark
Model	median AUROC@0.1 FPR	macro AUROC@0.1 FPR	AUROC@0.1 FPR	median AUROC	macro AUROC	AUROC	median AUPRC	macro AUPRC	AUPRC
enFoldX-Model ensemble	0.610292	0.605731	0.587369	0.702022	0.663499	0.658424	0.309316	0.304777	0.257398
enFoldX-XGBoost	0.606082	0.60052	0.585005	0.674556	0.648802	0.648461	0.302077	0.293305	0.250905
enFoldX-Random Forest	0.596959	0.595763	0.580664	0.680622	0.655723	0.65014	0.273492	0.290312	0.243671
enFoldX-Ridge	0.58269	0.592904	0.574735	0.675667	0.653032	0.646831	0.248541	0.276017	0.223385
BERTie	0.504211	0.505159	0.505108	0.515044	0.512296	0.514158	0.114417	0.117428	0.106568
ERGO AE	0.501053	0.500065	0.500372	0.494467	0.489395	0.492221	0.106052	0.10637	0.0989307
NetTCR 2.2	0.498363	0.502001	0.503453	0.517289	0.507847	0.513691	0.111992	0.116725	0.105225
TULIP	0.494503	0.499974	0.502881	0.481978	0.485968	0.498239	0.105262	0.112975	0.104343
TULIP with HLA	0.494152	0.50013	0.499659	0.492733	0.498874	0.50048	0.114436	0.112122	0.101108

### Sheet: IMMREP25 by pMHC
Model	pMHC	AUROC@0.1 FPR	AUROC	AUPRC
enFoldX-Model ensemble	HLA-A*02:01+YLFNADIWI	0.774737	0.859067	0.64007
enFoldX-Model ensemble	HLA-A*02:01+KLYPFLWFA	0.677193	0.769689	0.451106
enFoldX-Model ensemble	HLA-B*40:01+YEDGVIFYL	0.663158	0.732444	0.430776
enFoldX-Model ensemble	HLA-B*40:01+REDDYSVWL	0.656608	0.695956	0.425544
enFoldX-Model ensemble	HLA-A*02:01+SQFNWTIYL	0.652865	0.710089	0.375765
enFoldX-Model ensemble	HLA-B*40:01+YESYIPGAL	0.639766	0.723689	0.366386
enFoldX-Model ensemble	HLA-A*02:01+YMFYDGYDV	0.63883	0.747733	0.383152
enFoldX-Model ensemble	HLA-A*02:01+FLDCKSYIL	0.622924	0.721778	0.343192
enFoldX-Model ensemble	HLA-B*40:01+GENALTYAL	0.620819	0.754844	0.338895
enFoldX-Model ensemble	HLA-A*02:01+ILHTHVPEV	0.599766	0.6304	0.250155
enFoldX-Model ensemble	HLA-B*40:01+MEMPDYLLL	0.589942	0.657111	0.279737
enFoldX-Model ensemble	HLA-B*40:01+MENWSALEL	0.568889	0.619022	0.248891
enFoldX-Model ensemble	HLA-B*40:01+YENGSTPVL	0.565146	0.6416	0.210315
enFoldX-Model ensemble	HLA-B*40:01+GEVLACYAL	0.563275	0.708089	0.213674
enFoldX-Model ensemble	HLA-B*40:01+SEESAFYVL	0.560936	0.525467	0.215789
enFoldX-Model ensemble	HLA-A*02:01+HLDDYPYLM	0.529123	0.521822	0.124834
enFoldX-Model ensemble	HLA-A*02:01+TVYPYGTSL	0.49193	0.485511	0.0990555
enFoldX-Model ensemble	HLA-B*40:01+FEAQPGALL	0.487251	0.438667	0.0886555
enFoldX-XGBoost	HLA-A*02:01+YLFNADIWI	0.755789	0.820578	0.582291
enFoldX-XGBoost	HLA-B*40:01+REDDYSVWL	0.65731	0.675644	0.413771
enFoldX-XGBoost	HLA-B*40:01+YEDGVIFYL	0.643275	0.673467	0.369519
enFoldX-XGBoost	HLA-A*02:01+KLYPFLWFA	0.640468	0.741156	0.390336
enFoldX-XGBoost	HLA-A*02:01+FLDCKSYIL	0.633684	0.707778	0.357341
enFoldX-XGBoost	HLA-A*02:01+YMFYDGYDV	0.624561	0.723822	0.336258
enFoldX-XGBoost	HLA-B*40:01+GENALTYAL	0.619883	0.716711	0.324026
enFoldX-XGBoost	HLA-B*40:01+YESYIPGAL	0.618246	0.711867	0.342427
enFoldX-XGBoost	HLA-A*02:01+SQFNWTIYL	0.610292	0.692044	0.332965
enFoldX-XGBoost	HLA-B*40:01+MEMPDYLLL	0.601871	0.661733	0.280128
enFoldX-XGBoost	HLA-A*02:01+ILHTHVPEV	0.595556	0.6548	0.261178
enFoldX-XGBoost	HLA-B*40:01+MENWSALEL	0.584561	0.599911	0.254488
enFoldX-XGBoost	HLA-B*40:01+GEVLACYAL	0.575906	0.704	0.237142
enFoldX-XGBoost	HLA-B*40:01+YENGSTPVL	0.574269	0.636933	0.2591
enFoldX-XGBoost	HLA-B*40:01+SEESAFYVL	0.559064	0.521822	0.221597
enFoldX-XGBoost	HLA-A*02:01+HLDDYPYLM	0.527018	0.522933	0.128317
enFoldX-XGBoost	HLA-B*40:01+FEAQPGALL	0.495673	0.433022	0.0922599
enFoldX-XGBoost	HLA-A*02:01+TVYPYGTSL	0.49193	0.480222	0.0963462
enFoldX-Random Forest	HLA-A*02:01+YLFNADIWI	0.779415	0.832222	0.654644
enFoldX-Random Forest	HLA-B*40:01+YEDGVIFYL	0.661287	0.724622	0.419166
enFoldX-Random Forest	HLA-A*02:01+KLYPFLWFA	0.660819	0.759822	0.428082
enFoldX-Random Forest	HLA-B*40:01+REDDYSVWL	0.649357	0.681156	0.409506
enFoldX-Random Forest	HLA-A*02:01+SQFNWTIYL	0.640234	0.710178	0.36664
enFoldX-Random Forest	HLA-A*02:01+YMFYDGYDV	0.623158	0.711422	0.351912
enFoldX-Random Forest	HLA-B*40:01+YESYIPGAL	0.621988	0.721067	0.351565
enFoldX-Random Forest	HLA-A*02:01+FLDCKSYIL	0.613567	0.702356	0.303029
enFoldX-Random Forest	HLA-B*40:01+MEMPDYLLL	0.607953	0.672133	0.304965
enFoldX-Random Forest	HLA-A*02:01+ILHTHVPEV	0.585965	0.623111	0.217378
enFoldX-Random Forest	HLA-B*40:01+YENGSTPVL	0.567719	0.663956	0.212934
enFoldX-Random Forest	HLA-B*40:01+MENWSALEL	0.563041	0.622756	0.243955
enFoldX-Random Forest	HLA-B*40:01+GENALTYAL	0.560234	0.693333	0.243951
enFoldX-Random Forest	HLA-B*40:01+SEESAFYVL	0.553918	0.512711	0.198704
enFoldX-Random Forest	HLA-B*40:01+GEVLACYAL	0.551111	0.680089	0.19986
enFoldX-Random Forest	HLA-A*02:01+HLDDYPYLM	0.511345	0.517022	0.117745
enFoldX-Random Forest	HLA-A*02:01+TVYPYGTSL	0.488655	0.511511	0.102739
enFoldX-Random Forest	HLA-B*40:01+FEAQPGALL	0.483977	0.463556	0.0988487
enFoldX-Ridge	HLA-A*02:01+YLFNADIWI	0.761404	0.866844	0.577877
enFoldX-Ridge	HLA-A*02:01+KLYPFLWFA	0.665497	0.7552	0.419422
enFoldX-Ridge	HLA-A*02:01+SQFNWTIYL	0.664327	0.710267	0.386458
enFoldX-Ridge	HLA-B*40:01+REDDYSVWL	0.645848	0.696844	0.394049
enFoldX-Ridge	HLA-B*40:01+YEDGVIFYL	0.644912	0.748844	0.412679
enFoldX-Ridge	HLA-A*02:01+YMFYDGYDV	0.642573	0.728311	0.36093
enFoldX-Ridge	HLA-B*40:01+GENALTYAL	0.635556	0.767511	0.367352
enFoldX-Ridge	HLA-A*02:01+FLDCKSYIL	0.613801	0.698756	0.330774
enFoldX-Ridge	HLA-B*40:01+YESYIPGAL	0.601404	0.709022	0.269843
enFoldX-Ridge	HLA-A*02:01+ILHTHVPEV	0.563977	0.608978	0.193787
enFoldX-Ridge	HLA-B*40:01+SEESAFYVL	0.563743	0.530711	0.182637
enFoldX-Ridge	HLA-B*40:01+MEMPDYLLL	0.559064	0.622889	0.227239
enFoldX-Ridge	HLA-B*40:01+MENWSALEL	0.559064	0.600044	0.202249
enFoldX-Ridge	HLA-B*40:01+GEVLACYAL	0.536842	0.654489	0.194476
enFoldX-Ridge	HLA-B*40:01+YENGSTPVL	0.520468	0.581911	0.138615
enFoldX-Ridge	HLA-A*02:01+HLDDYPYLM	0.50807	0.542444	0.118068
enFoldX-Ridge	HLA-A*02:01+TVYPYGTSL	0.505263	0.492267	0.106499
enFoldX-Ridge	HLA-B*40:01+FEAQPGALL	0.480468	0.439244	0.0853461
BERTie	HLA-A*02:01+ILHTHVPEV	0.542924	0.545244	0.179953
BERTie	HLA-B*40:01+YEDGVIFYL	0.523977	0.543356	0.127601
BERTie	HLA-A*02:01+SQFNWTIYL	0.519298	0.5492	0.148444
BERTie	HLA-B*40:01+REDDYSVWL	0.517661	0.526489	0.125075
BERTie	HLA-B*40:01+SEESAFYVL	0.511111	0.493422	0.119333
BERTie	HLA-B*40:01+GEVLACYAL	0.507368	0.475867	0.105478
BERTie	HLA-A*02:01+TVYPYGTSL	0.506433	0.473511	0.124662
BERTie	HLA-B*40:01+MEMPDYLLL	0.505965	0.578978	0.133022
BERTie	HLA-A*02:01+KLYPFLWFA	0.504327	0.576622	0.127001
BERTie	HLA-A*02:01+HLDDYPYLM	0.504094	0.508044	0.10828
BERTie	HLA-B*40:01+MENWSALEL	0.500585	0.5552	0.115092
BERTie	HLA-A*02:01+YMFYDGYDV	0.498947	0.498844	0.102897
BERTie	HLA-B*40:01+YESYIPGAL	0.498246	0.522044	0.111088
BERTie	HLA-B*40:01+FEAQPGALL	0.495906	0.5364	0.113743
BERTie	HLA-B*40:01+YENGSTPVL	0.494269	0.476933	0.100453
BERTie	HLA-B*40:01+GENALTYAL	0.490058	0.500511	0.0994907
BERTie	HLA-A*02:01+FLDCKSYIL	0.489825	0.440844	0.0888156
BERTie	HLA-A*02:01+YLFNADIWI	0.481871	0.419822	0.0832844
ERGO AE	HLA-A*02:01+ILHTHVPEV	0.523977	0.555378	0.140918
ERGO AE	HLA-B*40:01+YENGSTPVL	0.51462	0.469244	0.107482
ERGO AE	HLA-A*02:01+KLYPFLWFA	0.513918	0.592133	0.133566
ERGO AE	HLA-B*40:01+GEVLACYAL	0.510643	0.535822	0.118424
ERGO AE	HLA-A*02:01+SQFNWTIYL	0.509708	0.595156	0.133158
ERGO AE	HLA-B*40:01+YESYIPGAL	0.508304	0.537156	0.115965
ERGO AE	HLA-A*02:01+FLDCKSYIL	0.506667	0.5056	0.111673
ERGO AE	HLA-B*40:01+YEDGVIFYL	0.506667	0.567289	0.129318
ERGO AE	HLA-A*02:01+YLFNADIWI	0.505029	0.5108	0.112252
ERGO AE	HLA-A*02:01+TVYPYGTSL	0.497076	0.479911	0.0989883
ERGO AE	HLA-B*40:01+FEAQPGALL	0.493333	0.483333	0.0995189
ERGO AE	HLA-B*40:01+SEESAFYVL	0.490058	0.460533	0.0967337
ERGO AE	HLA-B*40:01+MEMPDYLLL	0.489825	0.470267	0.0941994
ERGO AE	HLA-A*02:01+HLDDYPYLM	0.489591	0.5108	0.104622
ERGO AE	HLA-B*40:01+MENWSALEL	0.487953	0.404311	0.0834906
ERGO AE	HLA-B*40:01+REDDYSVWL	0.485848	0.349778	0.0736588
ERGO AE	HLA-A*02:01+YMFYDGYDV	0.484912	0.439244	0.0867206
ERGO AE	HLA-B*40:01+GENALTYAL	0.483041	0.342356	0.0739731
NetTCR 2.2	HLA-A*02:01+KLYPFLWFA	0.553684	0.725778	0.209512
NetTCR 2.2	HLA-B*40:01+MENWSALEL	0.519766	0.564444	0.130021
NetTCR 2.2	HLA-A*02:01+HLDDYPYLM	0.515789	0.533156	0.157115
NetTCR 2.2	HLA-B*40:01+YESYIPGAL	0.511111	0.526489	0.150141
NetTCR 2.2	HLA-B*40:01+MEMPDYLLL	0.509942	0.537822	0.124785
NetTCR 2.2	HLA-B*40:01+REDDYSVWL	0.506667	0.556222	0.117602
NetTCR 2.2	HLA-B*40:01+SEESAFYVL	0.506433	0.495378	0.120077
NetTCR 2.2	HLA-A*02:01+FLDCKSYIL	0.505497	0.495644	0.121782
NetTCR 2.2	HLA-A*02:01+TVYPYGTSL	0.501287	0.474667	0.10295
NetTCR 2.2	HLA-A*02:01+ILHTHVPEV	0.495439	0.5316	0.106382
NetTCR 2.2	HLA-B*40:01+FEAQPGALL	0.494971	0.559956	0.121769
NetTCR 2.2	HLA-B*40:01+YEDGVIFYL	0.494503	0.387778	0.0823948
NetTCR 2.2	HLA-A*02:01+YLFNADIWI	0.492632	0.394178	0.086557
NetTCR 2.2	HLA-A*02:01+YMFYDGYDV	0.487953	0.449067	0.0970473
NetTCR 2.2	HLA-B*40:01+GEVLACYAL	0.487018	0.382622	0.0807729
NetTCR 2.2	HLA-B*40:01+YENGSTPVL	0.487018	0.508089	0.0968363
NetTCR 2.2	HLA-B*40:01+GENALTYAL	0.483977	0.542044	0.10318
NetTCR 2.2	HLA-A*02:01+SQFNWTIYL	0.482339	0.476311	0.0921167
TULIP with HLA	HLA-A*02:01+ILHTHVPEV	0.541053	0.5	0.145223
TULIP with HLA	HLA-B*40:01+REDDYSVWL	0.525848	0.464622	0.128832
TULIP with HLA	HLA-B*40:01+FEAQPGALL	0.514386	0.563956	0.124578
TULIP with HLA	HLA-A*02:01+KLYPFLWFA	0.511813	0.450578	0.126401
TULIP with HLA	HLA-B*40:01+YENGSTPVL	0.506199	0.576	0.142928
TULIP with HLA	HLA-A*02:01+HLDDYPYLM	0.50269	0.583733	0.139189
TULIP with HLA	HLA-B*40:01+YESYIPGAL	0.502222	0.560978	0.114179
TULIP with HLA	HLA-B*40:01+MENWSALEL	0.494737	0.496	0.103225
TULIP with HLA	HLA-A*02:01+SQFNWTIYL	0.494503	0.489467	0.114692
TULIP with HLA	HLA-B*40:01+MEMPDYLLL	0.493801	0.528133	0.106953
TULIP with HLA	HLA-A*02:01+YLFNADIWI	0.493099	0.439422	0.089998
TULIP with HLA	HLA-A*02:01+YMFYDGYDV	0.49193	0.408711	0.0887239
TULIP with HLA	HLA-B*40:01+GENALTYAL	0.490526	0.452622	0.090888
TULIP with HLA	HLA-B*40:01+SEESAFYVL	0.490292	0.4332	0.0894407
TULIP with HLA	HLA-B*40:01+YEDGVIFYL	0.490058	0.475867	0.0942107
TULIP with HLA	HLA-B*40:01+GEVLACYAL	0.488655	0.574978	0.116835
TULIP with HLA	HLA-A*02:01+TVYPYGTSL	0.486316	0.552933	0.114832
TULIP with HLA	HLA-A*02:01+FLDCKSYIL	0.484211	0.428533	0.0870582
TULIP	HLA-B*40:01+FEAQPGALL	0.579649	0.600178	0.22608
TULIP	HLA-A*02:01+ILHTHVPEV	0.541053	0.5	0.145223
TULIP	HLA-A*02:01+KLYPFLWFA	0.511813	0.450578	0.126401
TULIP	HLA-A*02:01+HLDDYPYLM	0.50269	0.583733	0.139189
TULIP	HLA-B*40:01+MENWSALEL	0.499415	0.4856	0.102868
TULIP	HLA-B*40:01+GEVLACYAL	0.498713	0.563333	0.134538
TULIP	HLA-B*40:01+YESYIPGAL	0.496608	0.535244	0.107985
TULIP	HLA-B*40:01+REDDYSVWL	0.495673	0.469289	0.100322
TULIP	HLA-A*02:01+SQFNWTIYL	0.494503	0.489467	0.114692
TULIP	HLA-B*40:01+YENGSTPVL	0.494503	0.478356	0.107656
TULIP	HLA-A*02:01+YLFNADIWI	0.493099	0.439422	0.089998
TULIP	HLA-A*02:01+YMFYDGYDV	0.49193	0.408711	0.0887239
TULIP	HLA-B*40:01+MEMPDYLLL	0.48655	0.491244	0.0982269
TULIP	HLA-A*02:01+TVYPYGTSL	0.486316	0.552933	0.114832
TULIP	HLA-A*02:01+FLDCKSYIL	0.484211	0.428533	0.0870582
TULIP	HLA-B*40:01+YEDGVIFYL	0.482573	0.380311	0.0773594
TULIP	HLA-B*40:01+GENALTYAL	0.482339	0.441333	0.0860739
TULIP	HLA-B*40:01+SEESAFYVL	0.477895	0.449156	0.0863258
